# A standardized broad host range inverter package for genetic circuitry design in Gram-negative bacteria

**DOI:** 10.1101/2020.07.14.202754

**Authors:** Huseyin Tas, Ángel Goñi-Moreno, Víctor de Lorenzo

**Affiliations:** Systems Biology Department, Centro Nacional de Biotecnología-CSIC, Campus de Cantoblanco, Madrid 28049, Spain; School of Computing, Newcastle University, Newcastle Upon Tyne, NE4 5TG, UK; Centro de Biotecnología y Genómica de Plantas (CBGP, UPM-INIA), Universidad Politénica de Madrid (UPM), Instituto Nacional de Investigación y Tecnología Agraria y Alimentaria (INIA), Campus de Montegancedo-UPM, 28223 Pozuelo de Alarcón, Madrid, Spain

**Keywords:** Broad host range tools, inverter library, gates, Pseudomonas putida, flow cytometry, biosensor, automated circuit design

## Abstract

Genetically encoded logic gates, especially inverters—NOT gates—are the building blocks for designing circuits, engineering biosensors or decision-making devices in synthetic biology. However, the repertoire of inverters readily available for different species is rather limited. In this work, a large whole of NOT gates that was shown to function previously in a specific strain of *Escherichia coli*, was recreated as broad host range (BHR) collection of constructs assembled in low, medium and high copy number plasmid backbones of the SEVA (Standard European Vector Architecture) collection. The input/output function of each of the gates was characterized and parameterized in the environmental bacterium and metabolic engineering chassis *Pseudomonas putida*. Comparisons of the resulting fluorescence cytometry data with those published for the same gates in *Escherichia coli* provided useful hints on the portability of the corresponding gates. The hereby described BHR inverter package (20 different versions of 12 distinct gates) thus becomes a toolbox of choice for designing genetic circuitries in a variety of Gram-negative species other than *E. coli.*
