## Supplementary Data S2 for "A standardized broad host range inverter package for genetic circuitry design in Gram-negative bacteria": Supplementary Data S2.xlsx

### Sheet: Sheet1
	'pSeva221_1818'	'pSeva221_AmeR_F1'	'pSeva221_AmtR_A1'	'pSeva221_BetI_E1'	'pSeva221_BM3R1_B1'	'pSeva221_BM3R1_B2'	'pSeva221_BM3R1_B3'	'pSeva221_HIYIIR_H1'	'pSeva221_lcaRA_I1'	'pSeva221_LitR_L1'	'pSeva221_LmrA_N1'	'pSeva221_PhIF_P1'	'pSeva221_PhIF_P2'	'pSeva221_PhIF_P3'	'pSeva221_PsrA_R1'	'pSeva221_QacR_Q1'	'pSeva221_QacR_Q2'	'pSeva221_SrpR_S1'	'pSeva221_SrpR_S2'	'pSeva221_SrpR_S3'	'pSeva221_SrpR_S4'
0	0.01	13.76	1.79	2.77	1.37	0.76	0.26	0.33	5.71	3.62	3.63	17.73	20.72	28.02	20.16	4.12	4.99	1.13	1.3	1.13	1.16
5	0.01	12.26	1.57	2.46	1.4	0.68	0.25	0.3	4.62	3.19	2.82	15.51	17.69	21.36	18.39	3.48	4.04	0.9	1.17	0.99	0.97
10	0.01	11.39	1.42	2.38	1.4	0.65	0.26	0.27	4	2.9	2.56	14.88	15.73	17.89	17.65	3.17	3.73	0.81	1.1	0.93	0.88
20	0.03	10.89	1.23	2.29	1.38	0.57	0.27	0.2	3.47	2.52	2.2	14.36	14.35	15.53	16.45	2.87	3.39	0.68	0.96	0.86	0.77
30	0.04	10.25	1.09	2.12	1.37	0.57	0.27	0.17	3.24	2.29	1.94	13.82	13.76	14.3	15.89	2.48	3.12	0.6	0.91	0.79	0.72
40	0.05	10.25	0.97	2.08	1.35	0.53	0.27	0.12	2.86	2.12	1.79	13.72	13.15	13.8	15.09	2.36	3.02	0.53	0.86	0.75	0.69
50	0.09	9.7	0.76	1.98	1.36	0.52	0.28	0.06	2.32	1.66	1.4	13.12	12.41	12.63	14.8	2.01	2.82	0.38	0.77	0.66	0.63
70	0.14	9.61	0.63	1.98	1.37	0.48	0.27	0.04	1.97	1.38	1.22	13.1	12.32	11.85	14.56	1.75	2.66	0.28	0.71	0.59	0.6
100	0.2	9.6	0.5	1.86	1.36	0.49	0.26	0.03	1.58	1.06	0.95	12.62	12.2	11.26	14.56	1.43	2.48	0.19	0.64	0.51	0.56
200	0.26	9.63	0.42	1.8	1.35	0.48	0.27	0.03	1.35	0.85	0.79	12.46	12.33	10.38	14.02	1.18	2.36	0.12	0.57	0.43	0.51
500	0.53	9.36	0.28	1.63	1.32	0.41	0.24	0.03	0.74	0.47	0.42	12.38	12.37	6.88	12.03	0.49	1.75	0.03	0.41	0.2	0.3
1000	0.8	8.74	0.18	1.35	1.23	0.31	0.23	0.03	0.48	0.33	0.29	12.31	11.6	3.92	8.62	0.22	1.18	0.03	0.27	0.07	0.12
