## Supplementary Table S1 for "A standardized broad host range inverter package for genetic circuitry design in Gram-negative bacteria": Supplementary Table S1.xlsx

### Sheet: Sheet1
Plasmid Name			Definition
pSeva221::Amer-F1		This study	NOT Gate - Low Copy
pSeva221::AmtR-A1		This study	NOT Gate - Low Copy
pSeva221::BetI-E1		This study	NOT Gate - Low Copy
pSeva221::BM3R1-B1		This study	NOT Gate - Low Copy
pSeva221::BM3R1-B2		This study	NOT Gate - Low Copy
pSeva221::BM3R1-B3		This study	NOT Gate - Low Copy
pSeva221::HIyIIR-H1		This study	NOT Gate - Low Copy
pSeva221::lcaRA-I1		This study	NOT Gate - Low Copy
pSeva221::LitR-L1		This study	NOT Gate - Low Copy
pSeva221::LmrA-N1		This study	NOT Gate - Low Copy
pSeva221::PhIF-P1		This study	NOT Gate - Low Copy
pSeva221::PhIF-P2		This study	NOT Gate - Low Copy
pSeva221::PhIF-P3		This study	NOT Gate - Low Copy
pSeva221::PsrA-R1		This study	NOT Gate - Low Copy
pSeva221::QacR-Q1		This study	NOT Gate - Low Copy
pSeva221::QacR-Q2		This study	NOT Gate - Low Copy
pSeva221::SrpR-S1		This study	NOT Gate - Low Copy
pSeva221::SrpR-S2		This study	NOT Gate - Low Copy
pSeva221::SrpR-S3		This study	NOT Gate - Low Copy
pSeva221::SrpR-S4		This study	NOT Gate - Low Copy
pSeva231::Amer-F1		This study	NOT Gate - Medium Copy
pSeva231::AmtR-A1		This study	NOT Gate - Medium Copy
pSeva231::BetI-E1		This study	NOT Gate - Medium Copy
pSeva231::BM3R1-B1		This study	NOT Gate - Medium Copy
pSeva231::BM3R1-B2		This study	NOT Gate - Medium Copy
pSeva231::BM3R1-B3		This study	NOT Gate - Medium Copy
pSeva231::HIyIIR-H1		This study	NOT Gate - Medium Copy
pSeva231::lcaRA-I1		This study	NOT Gate - Medium Copy
pSeva231::LitR-L1		This study	NOT Gate - Medium Copy
pSeva231::LmrA-N1		This study	NOT Gate - Medium Copy
pSeva231::PhIF-P1		This study	NOT Gate - Medium Copy
pSeva231::PhIF-P2		This study	NOT Gate - Medium Copy
pSeva231::PhIF-P3		This study	NOT Gate - Medium Copy
pSeva231::PsrA-R1		This study	NOT Gate - Medium Copy
pSeva231::QacR-Q1		This study	NOT Gate - Medium Copy
pSeva231::QacR-Q2		This study	NOT Gate - Medium Copy
pSeva231::SrpR-S1		This study	NOT Gate - Medium Copy
pSeva231::SrpR-S2		This study	NOT Gate - Medium Copy
pSeva231::SrpR-S3		This study	NOT Gate - Medium Copy
pSeva231::SrpR-S4		This study	NOT Gate - Medium Copy
pSeva251::Amer-F1		This study	NOT Gate - High Copy
pSeva251::AmtR-A1		This study	NOT Gate - High Copy
pSeva251::BetI-E1		This study	NOT Gate - High Copy
pSeva251::BM3R1-B1		This study	NOT Gate - High Copy
pSeva251::BM3R1-B2		This study	NOT Gate - High Copy
pSeva251::BM3R1-B3		This study	NOT Gate - High Copy
pSeva251::HIyIIR-H1		This study	NOT Gate - High Copy
pSeva251::lcaRA-I1		This study	NOT Gate - High Copy
pSeva251::LitR-L1		This study	NOT Gate - High Copy
pSeva251::LmrA-N1		This study	NOT Gate - High Copy
pSeva251::PhIF-P1		This study	NOT Gate - High Copy
pSeva251::PhIF-P2		This study	NOT Gate - High Copy
pSeva251::PsrA-R1		This study	NOT Gate - High Copy
pSeva251::QacR-Q1		This study	NOT Gate - High Copy
pSeva251::SrpR-S1		This study	NOT Gate - High Copy
pSeva251::SrpR-S4		This study	NOT Gate - High Copy
pSeva221::1201		This study	Empty plasmid for autofluorescence
pSeva221::1717		This study	RPU standard plasmid for standardization
pSeva221::1818		This study	pTac activity plasmid for promoter activity
pSeva231::1201		This study	Empty plasmid for autofluorescence
pSeva231::1717		This study	RPU standard plasmid for standardization
pSeva231::1818		This study	pTac activity plasmid for promoter activity
pSeva251::1201		This study	Empty plasmid for autofluorescence
pSeva251::1717		This study	RPU standard plasmid for standardization
pSeva251::1818		This study	pTac activity plasmid for promoter activity
pSeva221::1718		This study	Inducer Characterization - IPTG
pSeva221::1719		This study	Inducer Characterization - aTc
pSeva221::1720		This study	Inducer Characterization - arabinose
