## Supplementary Table S2 for "A standardized broad host range inverter package for genetic circuitry design in Gram-negative bacteria": Supplementary Table S2.xlsx

### Sheet: Sheet1
Table S2: Primers List
Note: The positions are written based of pSeva221::QacR-Q2 plasmid.
Name	Sequence 5->3		Note
Gate-Ctrl-Unvrsl-1	TCTAGGGCGGCGGATTTG		This is the position right before the MCS. Same for pSEVA221, pSEVA231, pSEVA251
Gate-Ctrl-Unvrsl-3	TGGTGAGCAAGGGCGAG		This is the position right after the multiplicity region of the gates This is same for pSEVA221, pSEVA231, pSEVA251
Gate-Ctrl-Unvrsl-4	ACCTTAGCTACCAGTCCGC		This is the position is same for pSEVA221, pSEVA231, pSEVA251
Gate-Ctrl-Unvrsl-5	ACAATCTTCTCGCGCAACG		This is the position is same for pSEVA221, pSEVA231, pSEVA251
Gate-Ctrl-Unvrsl-6	CGGTGAAGGGCAATCAGCT		This is the position is same for pSEVA221, pSEVA231, pSEVA251
Gate-Ctrl-Unvrsl-7	GAATGCATTATATGCACTCAGCGC		This is the position is the last one for covering the integrated region (when considered DNApol moves at least 600 bp) and same for pSEVA221, pSEVA231, pSEVA251
Gate-Ctrl-2-AmeR-F1	TTTTAGCAGCAAAAACGCACTGG		This is the 500th position for the AmeR-F1 gate
Gate-Ctrl-2-AmtR-A1	CCTGCTGAAAAGCACCGTTG3		This is the 500th position for the AmtR-A1 gate
Gate-Ctrl-2-BetI-E1	GTCTGCATGCACTGCCG		This is the 500th position for the BetI-E1 gate
Gate-Ctrl-2-BM3R1-B123	CGGTCTGGCAAATGAACGTG		This is the 500th position for the BM3R1-B1 BM3R1-B2 and BM3R1-B3 gates and can be used in every cloning with these gates
Gate-Ctrl-2-HIyRII-H1	TGCCGAACTTTCTGGAAAAAAACC		This is the 500th position for the HIyIIR-H1 gate
Gate-Ctrl-2-lcaRA-I1	ACAAAAGCAACTATAGCATCGATGC		This is the 500th position for the lcaRA-I1 gate
Gate-Ctrl-2-litR-L1	CTGAACAAAGTGGAAAACGAGTTTCAC		This is the 500th position for the LitR-L1 gate
Gate-Ctrl-2-LmrA-N1	AAGAATATATCCGCCAGAAAATCGC		This is the 500th position for the LmrA-N1 gate
Gate-Ctrl-2-PhIF-P123	AAAATGAAAGCGAACAGGTGCG		This is the 500th position for the PhIF-P1 PhIF-P2 and PhIF-P3 gates
Gate-Ctrl-2-PsrA-R1	GGAACGTGAACTGGAACGTC		This is the 500th position for the PsrA-R1 gate
Gate-Ctrl-2-QacR-Q123	CAAATCAAATGCAAAACCAACCGC		This is the 500th position for the QacR-Q1 and QacR-Q2 gates
Gate-Ctrl-2-SrpR-S1234	TCCGCTGGAACTGGATTTTACAC		This is the 500th position for the SrpR-S1 SrpR-S2 SrpR-S3 and SrpR-S4 gates
SEVA Internal Control Primers
PS1	AGGGCGGCGGATTTGTCC
PS2	GCGGCAACCGAGCGTTC
PS3	GAACGCTCGGTTGCCGC
PS4	CCAGCCTCGCAGAGCAGG
PS5	CCCTGCTTCGGGGTCATT
PS6	GGACAAATCCGCCGCCCT
Gate Pop-up Primers
Gate to pSeva F	CCTAGATTAATTAAAACACCCCTTGTATTACTGTTTATGTAAGC		Forward primer in order to pop out the gate
Gate to pSeva R	GTCTAAACTAGTCGTCCGGCGTAGAGGATC		Reverse primer in order to pop out the gate
