## Supplementary Table S3 for "A standardized broad host range inverter package for genetic circuitry design in Gram-negative bacteria": Supplementary Table S3.xlsx

### Sheet: Sheet1
Table S3: Insulated gate response function parameters P. putida							Table S3: Insulated gate response function parameters E. coli
Repressor	Scores	Ymin	Ymax	K	n		Repressor	Scores	Ymin	Ymax	K	n
pSeva221_AmeR_F1	0.00047857	8.74	13.76	0.0256	1.3979		pSeva221_AmeR_F1	0.00079128	0.33	13.99	0.212	1.6039
pSeva221_AmtR_A1	0.00024543	0.18	1.79	0.0532	1.1279		pSeva221_AmtR_A1	5.1531e-05	0.08	2.13	0.1769	3.2122
pSeva221_BetI_E1	0.000358	1.35	2.77	0.0744	1		pSeva221_BetI_E1	0.00019358	0.07	2.29	0.5841	2.2714
pSeva221_BM3R1_B1	1.8827e-05	1.23	1.4	0.3345	1.3901		pSeva221_BM3R1_B1	0.00016659	0.13	2.29	0.4403	2.3822
pSeva221_BM3R1_B2	0.00035537	0.31	0.76	0.0778	1.3947		pSeva221_BM3R1_B2	0.00020441	0.29	11.62	0.8582	2.4073
pSeva221_BM3R1_B3	3.8281e-05	0.23	0.28	0.09	1.4		pSeva221_BM3R1_B3	0.00070307	1.15	12.62	0.2238	1.6956
pSeva221_HIYIIR_H1	6.2422e-05	0.03	0.33	0.031	1.4003		pSeva221_HIYIIR_H1	8.3991e-05	0.36	8.15	0.4909	2.8351
pSeva221_lcaRA_I1	0.0015	0.48	5.7	0.0464	1.0302		pSeva221_lcaRA_I1	0.00064091	0.41	9.93	0.2209	1.686
pSeva221_LitR_L1	0.00060871	0.33	3.62	0.061	1.1814		pSeva221_LitR_L1	0.0019	0.38	15.55	0.1299	2.0769
pSeva221_LmrA_N1	0.001	0.29	3.63	0.0429	1.0197		pSeva221_LmrA_N1	0.00013047	0.79	7.45	0.3919	2.2534
pSeva221_PhIF_P1	0.00026995	12.31	17.73	0.0199	1.3983		pSeva221_PhIF_P1	0.00017544	0.1	17.76	0.141	4.5298
pSeva221_PhIF_P2	0.00062863	11.6	20.72	0.0176	1.3985		pSeva221_PhIF_P2	0.0008056	0.12	18.84	0.538	3.4206
pSeva221_PhIF_P3	0.0065	3.92	28.02	0.0516	1		pSeva221_PhIF_P3	0.0012	0.13	23.94	0.4543	3.6435
pSeva221_PsrA_R1	0.0015	8.62	20.16	0.1284	1		pSeva221_PsrA_R1	0.00016435	0.11	11.31	0.2157	2.5288
pSeva221_QacR_Q1	0.0017	0.22	4.12	0.0714	1.0669		pSeva221_QacR_Q1	0.00024342	0.15	12.88	0.4532	2.3025
pSeva221_QacR_Q2	0.0018	1.18	4.99	0.0665	1		pSeva221_QacR_Q2	0.00030805	0.77	22.73	0.4048	1.9083
pSeva221_SrpR_S1	0.00039217	0.03	1.13	0.0452	1.3967		pSeva221_SrpR_S1	0.00052367	0.07	5.77	0.0923	7.8788
pSeva221_SrpR_S2	0.00025721	0.27	1.3	0.0836	1		pSeva221_SrpR_S2	0.00015673	0.07	8.89	0.2554	2.8736
pSeva221_SrpR_S3	0.00041087	0.07	1.13	0.1064	1.0239		pSeva221_SrpR_S3	0.00022888	0.19	20.29	0.1851	2.865
pSeva221_SrpR_S4	0.00077213	0.12	1.16	0.0906	1		pSeva221_SrpR_S4	0.00023069	0.08	9.34	0.3868	2.5123
